# TurboID mapping reveals exportome of secreted intrinsically disordered proteins in the transforming parasite *Theileria annulata*

**DOI:** 10.1101/2023.12.14.571664

**Authors:** Francis Brühlmann, Carmen Perry, Charlotte Griessen, Kapila Gunasekera, Jean-Louis Reymond, Arunasalam Naguleswaran, Sven Rottenberg, Kerry Woods, Philipp Olias

## Abstract

*Theileria annulata* is a tick-transmitted apicomplexan parasite that gained the unique ability among parasitic eukaryotes to transform its host cell, inducing a fatal cancer-like disease in cattle. Understanding the mechanistic interplay driving this transformation between the host cell and malignant *Theileria* species requires the identification of responsible parasite effector proteins. In this study, we used TurboID-based proximity labelling, which unbiasedly identified secreted effector proteins within host cell compartments. By fusing TurboID to nuclear export or localization signals, we biotinylated proteins in the vicinity of the ligase enzyme in the nucleus or cytoplasm of infected macrophages, followed by mass spectrometry analysis. Our approach revealed with high confidence nine nuclear and four cytosolic candidate effector proteins within the host cell compartments, eight of which had no orthologues in non-transforming *T. orientalis*. Strikingly, all eight of these proteins are predicted to be highly intrinsically disordered proteins (IDPs). We discovered a novel tandem arrayed protein family, Nuclear Intrinsically Disordered Proteins (NIDP) 1 - 4, featuring diverse functions predicted by conserved protein domains. Particularly, NIDP2 exhibited a biphasic host cell-cycle dependent localization, interacting with the EB1/CD2AP/CLASP1 parasite membrane complex during mitosis and the tumor suppressor Stromal Antigen 2 (STAG2), a cohesion complex subunit, in the host nucleus. In addition to STAG2, numerous NIDP2-associated host nuclear proteins implicated in various cancers were identified, shedding light on the potential role of the *T. annulata* exported protein family NIDP in host cell transformation and cancer-related pathways.

**IMPORTANCE:** TurboID proximity labelling was used to unveil the secreted proteins of *Theileria annulata*, an apicomplexan parasite responsible for a fatal, proliferative disorder in cattle, representing a significant socio-economic burden particularly in north Africa, central Asia, and India. Our investigation has provided important insights into the unique host-parasite interaction, revealing effector proteins characterized by high intrinsically disordered protein (IDP) structures. Remarkably, these proteins are conspicuously absent in non-transforming *Theileria* species, strongly suggesting their central role in the transformative processes within host cells. In addition, our study identified a novel tandem arrayed protein family, with Nuclear Intrinsically Disordered Protein (NIDP) 2 emerging as a central player interacting with established tumor genes. Significantly, this work represents the first unbiased screening for exported effector proteins in *Theileria* and contributes essential insights into the molecular intricacies behind the malignant transformation of immune cells.
