## Supplemental Table 1 for "TurboID mapping reveals exportome of secreted intrinsically disordered proteins in the transforming parasite *Theileria annulata*"

### Sheet: NLS
TaC12 Accession Number	ANKARA Accession Number	REP1	REP2	REP3
TaC12_001700	TA19380	5	0	0
TaC12_002650	TA21355	0	0	1
TaC12_003330	TA20980	0	0	5
TaC12_003570	TA20850	0	3	3
TaC12_004680	TA20300	0	0	1
TaC12_004740	TA20270	16	2	3
TaC12_005130	TA20095	5	5	6
TaC12_005200	TA03150	1	0	0
TaC12_005290	TA03115	4	8	7
TaC12_005620	TA02925	1	0	0
TaC12_005650	TA02910	0	0	1
TaC12_006250	TA06695	0	1	0
TaC12_007850	TA06100	0	0	1
TaC12_008120	TA06220 ;TA06215	1	0	0
TaC12_008730	TA06545	0	0	2
TaC12_008940	TA06650	1	0	0
TaC12_008960	TA16090	4	16	6
TaC12_009800	TA17025	8	1	0
TaC12_010190	TA16270	0	0	3
TaC12_011620	TA16000	1	0	1
TaC12_012080	TA15705	0	1	0
TaC12_012860	TA15200	4	0	0
TaC12_013050	TA15065	4	0	5
TaC12_013270	TA14920	1	0	0
TaC12_013590	TA14755	2	0	0
TaC12_013770	TA14635	0	0	3
TaC12_014790	TA14040	1	0	0
TaC12_015010	TA13910	16	0	7
TaC12_015210	TA13805	0	0	2
TaC12_015400	TA13680	0	0	5
TaC12_015600	TA13560	3	0	0
TaC12_016000	TA13315	0	0	3
TaC12_016110	TA13270	0	0	2
TaC12_016130	TA13260	0	1	2
TaC12_016650	TA12925	0	0	1
TaC12_017290	TA12515	0	0	1
TaC12_017360	TA12480	1	0	0
TaC12_017770	TA12265 ;TA12275	2	0	0
TaC12_018010	TA12125	0	0	1
TaC12_018030	TA12110	1	2	1
TaC12_018040	TA12105	4	0	0
TaC12_018120	TA12065	0	0	1
TaC12_018310	TA11965	8	7	7
TaC12_018320	TA11960	3	1	2
TaC12_018330	TA11955	0	9	10
TaC12_018340	TA11950	0	3	4
TaC12_018350		0	0	1
TaC12_018360	TA11945	2	0	0
TaC12_018960	TA11610	0	0	5
TaC12_019030	TA11570	0	6	6
TaC12_019240	TA11470	0	2	0
TaC12_019380	TA15995	1	0	0
TaC12_019450	TA15550	1	0	0
TaC12_019510	TA15385	0	1	0
TaC12_019550	TA15220	5	2	1
TaC12_019610	TA14895	6	0	0
TaC12_019620	TA14890	4	1	0
TaC12_020180	TA11645	1	0	1
TaC12_020860	TA02535	1	0	0
TaC12_021810	TA05445	4	0	0
TaC12_022710		1	0	0
TaC12_022750	TA03585	0	0	1
TaC12_024140	TA04225	1	0	0
TaC12_024810	TA04550	1	2	4
TaC12_025110	TA09465 ;TA09480 ;TA09500 ;TA09475 ;TA09470 ;TA04680 ;TA04690 ;TA09460 ;TA04685 ;TA09490 ;TA04695 ;TA09485	0	7	10
TaC12_025370	TA04840	1	1	1
TaC12_025650	TA04995	1	0	0
TaC12_026340	TA17945	0	6	0
TaC12_026440	TA18490	2	0	0
TaC12_026770	TA18635	0	1	0
TaC12_027230	TA18835	0	1	3
TaC12_027400	TA17690	1	0	0
TaC12_027590	TA17795	8	2	2
TaC12_027620	TA17815	2	0	0
TaC12_027660	TA17835	0	0	3
TaC12_028030	TA18030	4	0	0
TaC12_028160	TA18090	2	0	1
TaC12_028430	TA18180	0	0	1
TaC12_028940	TA18420	0	0	4
TaC12_029140	TA17425	0	1	1
TaC12_029230	TA17375	0	0	1
TaC12_029770	TA17285	0	0	1
TaC12_029820	TA17310	0	1	0
TaC12_030380	TA09180	3	1	3
TaC12_031450	TA07390	4	0	0
TaC12_031780	TA07590	0	1	4
TaC12_031780	TA07590	3	0	0
TaC12_032840		0	2	10
TaC12_032850	TA08205	1	0	2
TaC12_032960	TA08265	0	1	1
TaC12_032960	TA08265	3	0	0
TaC12_033130	TA08340	0	4	0
TaC12_033270	TA08420	0	0	1
TaC12_033280	TA08425	0	0	11
TaC12_033820	TA08710	0	0	1
TaC12_034050	TA08855	0	0	4
TaC12_034600	TA11010	0	1	0
TaC12_035060	TA10755	0	0	1
TaC12_035390	TA10535; TA10545	1	0	2
TaC12_035460	TA10515	5	0	0
TaC12_035490	TA10500	3	0	4
TaC12_035520	TA10470	4	1	9
TaC12_036410	TA09940	2	0	0
TaC12_036880	TA11270	1	0	1
TaC12_037560	TA09865	0	0	3

### Sheet: NES
TaC12 Accession Number	ANKARA Accession Number	REP1	REP2	REP3
TaC12_000540	TA19865	1	0	0
TaC12_001700	TA19380	0	0	2
TaC12_003330	TA20980	0	0	3
TaC12_003950	TA20710	5	0	0
TaC12_004120	TA20610	0	4	0
TaC12_004510	TA20405	1	0	0
TaC12_004740	TA20270	1	0	0
TaC12_006300	TA06720	7	5	7
TaC12_008960	TA16090	1	3	3
TaC12_009800	TA17025	0	2	2
TaC12_010190	TA16270	0	0	1
TaC12_011160	TA09615	1	1	0
TaC12_011620	TA16000	1	0	0
TaC12_011720	TA15940	0	2	5
TaC12_011910	TA15830	1	0	0
TaC12_012020	TA15750	15	0	0
TaC12_012060		0	1	0
TaC12_012080	TA15705	9	2	4
TaC12_012860	TA15200	0	0	1
TaC12_013050	TA15065	1	0	3
TaC12_013270	TA14920	0	0	5
TaC12_013590	TA14755	1	1	1
TaC12_013770	TA14635	0	0	2
TaC12_013980	TA14525	0	0	1
TaC12_014270	TA14370	0	0	1
TaC12_014730	TA14090	2	0	0
TaC12_015010	TA13910	0	0	4
TaC12_016000	TA13315	0	0	2
TaC12_017280	TA12520	2	0	0
TaC12_018040	TA12105	0	4	0
TaC12_018960	TA11610	4	7	20
TaC12_019180	TA11495	0	0	1
TaC12_019240	TA11470	0	4	0
TaC12_019380	TA15995	0	0	1
TaC12_019550	TA15220	1	0	1
TaC12_020830	TA02550	3	0	1
TaC12_020840	TA02545	0	0	1
TaC12_021810	TA05445	0	0	1
TaC12_021990	TA03225	0	1	1
TaC12_022830	TA03615	0	1	1
TaC12_024040	TA04190	1	0	1
TaC12_025370	TA04840	0	0	1
TaC12_025930	TA05145	0	0	1
TaC12_026340	TA17945	0	1	0
TaC12_026360	TA18055	1	1	0
TaC12_026770	TA18635	0	0	1
TaC12_027590	TA17795	1	0	6
TaC12_027930		0	1	0
TaC12_027970		0	0	1
TaC12_028030	TA18030	0	0	2
TaC12_028160	TA18090	2	0	1
TaC12_028570	TA18245	2	0	0
TaC12_028940	TA18420	0	0	4
TaC12_029220	TA17380	0	0	5
TaC12_029710	TA17250	0	1	0
TaC12_029820	TA17310	0	0	1
TaC12_029940	TA07065	1	0	0
TaC12_029990	TA07230	1	0	0
TaC12_030380	TA09180	0	0	3
TaC12_031450	TA07390	0	0	2
TaC12_031780	TA07590	0	3	4
TaC12_031890	TA07650	1	3	8
TaC12_032110	TA07790	0	2	3
TaC12_032370	TA07930	1	0	0
TaC12_032850	TA08205	1	0	2
TaC12_033130	TA08340	0	3	0
TaC12_033280	TA08425	0	0	3
TaC12_034220	TA08955	1	0	2
TaC12_034550	TA11040	15	7	2
TaC12_035060	TA10755	4	0	0
TaC12_035390	TA10535; TA10545	0	1	0
TaC12_035460	TA10515	4	2	6
TaC12_035490	TA10500	7	0	0
TaC12_035610	TA10410	0	0	3
